# Coordinated inhibition of SOX9 and cell cycle progression by microRNA-200 restricts sebaceous gland fate specification

**DOI:** 10.64898/2026.01.09.698672

**Authors:** Arpan Das, Yuheng C Fu, Haimin Li, Megan A. Wong, Annalina Che, Anumeha Singh, Jimin Han, Glen Bjerke, Dongmei Wang, Rui Yi

## Abstract

The microRNA-200 family (miR-200s) is widely recognized for their potent role in inhibiting epithelial-to-mesenchymal transition and cell cycle progression in cancer. However, their functional specificity in normal epithelial development remains poorly understood. Here we show that miR-200s are highly enriched in hair matrix progenitors but conspicuously absent from the upper hair follicle (HF), the anatomical location where sebaceous gland (SG) and HF stem cells are specified. We demonstrate that elevated miR-200 expression in this region abolishes SG fate specification while permitting hair morphogenesis. Genome-wide identification of miR-200 targets reveals that miR-200s regulate multiple negative regulators of WNT signaling, in addition to cell cycle regulators. Single-cell and spatial transcriptomic analyses uncover a mutually exclusive expression patterns between WNT activity and SOX9 in the upper HF, which is disrupted by miR-200 induction, resulting in compromised SOX9 function. Mechanistically, genome-wide identification of SOX9 targets uncovers a broad network of lipid and fatty acid metabolism genes critical for the transition of upper HF progenitors to the SG fate. The coordinated inhibition of the SOX9-dependent lipogenic program and the potent restriction of cell cycle progression, both mediated by miR-200s, collectively blocks SG specification. Taken together, this work reveals an unexpected specificity of miR-200 in restricting epithelial plasticity and elucidates a spatially defined SOX9 regulatory network essential for SG development.
