## Supplementary material for "Coordinated inhibition of SOX9 and cell cycle progression by microRNA-200 restricts sebaceous gland fate specification": Table S2

### Sheet: Trajecory_genes
Table S2: Genetrajectory analysis of uHF clusters
SG Trajectory	Cell cycle Trajectory	uHF Trajectory
2025-09-05	1110065P20Rik	9130015A21Rik
1110008P14Rik	1200007C13Rik	AC160336.1
1600012H06Rik	1700120C14Rik	Ahnak2
1700012P22Rik	2810403D21Rik	Aqp3
2200002D01Rik	3010003L21Rik	Arid5a
2610528J11Rik	3110001I22Rik	Bhlhe40
4430402I18Rik	4930579G24Rik	Bmp2
4732419C18Rik	5730419F03Rik	Cd74
4930438A08Rik	6330403K07Rik	Cebpd
5031439G07Rik	9130008F23Rik	Ch25h
5730409E04Rik	Abhd12	Csrnp1
6430548M08Rik	Abhd12b	Csta1
9130204K15Rik	Acad12	Cstdc5
9130230L23Rik	Ackr3	Ctsh
A830082N09Rik	Ackr4	Cxcl16
AA986860	Acot2	Dennd2c
Aacs	Acsl1	Dusp6
Aadac	Adamts1	Ehf
Aadacl3	Adm	Epgn
Aadacl4	Adrb2	F3
Abca1	Agap1	Fosl1
Abca12	Akap12	Gm14636
Abcg1	Akr1b8	Gm15987
Abhd16a	Aldh1a3	Gm17167
Abhd3	Aldh3a1	Gm40841
Abhd5	Alox12e	Gm42679
AC149090.1	Amigo2	Gm43259
Acaa1b	Amotl2	Hcar2
Acaca	Angptl4	Id3
Acacb	Ank	Il1r2
Ace2	Ankle1	Il1rn
Acer1	Ankrd22	Il23a
Acly	Anln	Inhba
Aco1	Ap3s1	Itpkc
Acot4	Arc	Klk10
Acox1	Areg	Krt16
Acox2	Arg2	Lmo7
Acox3	Arhgap11a	Lrrn1
Acoxl	Arhgap19	Lypd6b
Acp6	Asf1b	Man1a
Acsm3	Aspm	Mgp
Acss2	Atad2	Nr2f2
Adgrf4	Atad5	Nr4a2
Adh1	Atp11b	Nrip3
Adig	Atp12a	Palld
Adipor2	Aurka	Pcsk2
Adtrp	Aurkb	Pgm5
Agpat2	AW011738	Plagl1
Agpat3	B230216N24Rik	Plaur
Agpat4	B930036N10Rik	Plk2
Agpat5	Bag3	Pmaip1
Aktip	Bambi	Ptger4
Alas1	Basp1	Ptgs2
Aldh18a1	Bcan	Pvr
Aldh1a1	Bcl2l1	Pxdc1
Aldh1a7	Bcl6	Rab20
Aldh1b1	Bdnf	Sema3c
Aldh3b2	Bex1	Serpina3g
Aldh6a1	Bgn	Serpinb1a
Aldoc	Birc5	Slco2a1
Alg14	Bmp4	Slpi
Amigo3	Bmt2	Sprr1a
Ankrd33b	Bora	Stfa3
Ankrd35	Brca2	Tacstd2
Ano10	Brip1	Tagln
Anxa9	Bst2	Thbs1
Aox3	Bub1	Tm4sf1
Aox4	Bub1b	Tnc
Apmap	C2cd4b	Ubash3b
Apoc4	C430049B03Rik	Wnt10b
Aqp9	Cacna2d2	Wnt16
Arl5a	Calm4
Armcx1	Capns2
Armcx4	Caprin2
Aspg	Casc1
Asprv1	Cavin2
Atg9a	Ccdc136
Atg9b	Ccdc18
Atl2	Ccdc71l
Atl3	Ccdc88a
Atp1a2	Ccl20
Atp4a	Ccn2
Atp6v0a4	Ccna2
Atp6v1c2	Ccnb1
Atp8a1	Ccnb2
Atpaf2	Ccnf
Avpr1a	Ccser2
Awat1	Cd3e
Awat2	Cdc20
Axdnd1	Cdc25b
Bcas1	Cdc25c
Bcat2	Cdc34
Bckdhb	Cdc42ep3
Bglap3	Cdca2
Bhlhe41	Cdca3
Bicdl1	Cdca5
Bnipl	Cdca8
Bpifc	Cdk1
Brca1	Cdk15
Bscl2	Cdkn1c
Bspry	Cdkn2c
Btd	Cdkn2d
C130074G19Rik	Cdkn3
C130079G13Rik	Cdo1
C2cd2	Cenpa
C3	Cenpe
Calhm5	Cenpf
Calml3	Cenpk
Camk1	Cenpl
Camk2d	Cenpm
Car5b	Cenpp
Carns1	Cenpq
Ccne1	Cenpw
Cd200	Cep55
Cd274	Cfap57
Cd36	Cgnl1
Cd82	Chaf1b
Cdk14	Chil1
Cdr2	Chka
Cdsn	Chst2
Ceacam19	Cilp2
Cenph	Cip2a
Cers4	Cit
Cers5	Cited2
Ces1d	Ckap2
Ces4a	Ckap2l
Cgref1	Ckap5
Chchd10	Ckb
Chd7	Clca3a2
Chrm2	Cldn23
Chst14	Cldn3
Chtf18	Cldn4
Cidea	Cldn8
Cipc	Cln8
Clmp	Clp1
Cln5	Cntfr
Clspn	Col12a1
Clstn3	Col14a1
Clybl	Col1a1
Cmtm8	Col1a2
Cndp2	Col4a1
Cnn3	Col8a1
Col3a1	Col9a3
Col4a3bp	Cpeb4
Coq3	Cpxm2
Coq4	Creb3
Coq6	Creb5
Coq9	Crip1
Cpe	Cryab
Cpeb2	Csf1
Cpne5	Ctsa
Cpt2	Ctsc
Cptp	Cttnbp2nl
Crabp2	Cux1
Crat	Cxcl1
Crb3	Cxcl10
Creg1	Cxcl2
Creld1	Cxcr4
Cst6	Cygb
Ctsf	Cyp26b1
Cul9	Cyp2d22
Cyb5b	Dbf4
Cyb5r4	Dcn
Cyp17a1	Ddhd1
Cyp1a1	Defb1
Cyp2b10	Dennd5b
Cyp2b19	Depdc1a
Cyp2g1	Depp1
Cyp2j8	Dhfr
Cyp3a57	Diaph3
Cyp4f39	Dleu2
Cyth1	Dlgap1
Dbt	Dlgap5
Decr1	Dlx2
Decr2	Dnaja4
Desi1	Dnajb9
Dgat1	Dnmt1
Dgat2	Dop1a
Dgat2l6	Dpysl3
Dhcr7	Dsg1a
Dhrs3	Dsg3
Dhrs7	Dtl
Dhrs7b	Dusp2
Dipk2a	Dusp5
Dnajb3	Dusp8
Dnase1l2	E2f1
Dolk	E2f2
Dolpp1	Ect2
Dsc2	Edem3
Dse	Edn1
Dsg1b	Edn2
Dtx4	Efemp1
Dusp18	Egln3
Dusp22	Egr4
Dusp4	Elf3
Echdc1	Elmo1
Elovl3	Emid1
Elovl4	Emp3
Elovl5	Epha4
Elovl6	Ephx2
Elovl7	Epn3
Emb	Eppk1
Emc9	Etnk1
Endod1	Etv4
Endou	F2rl1
Entpd5	Fam102b
Ephx3	Fam107b
Ermp1	Fam110c
Ero1l	Fam13a
Esco2	Fam163b
Esrp2	Fam167a
Fa2h	Fam214b
Faah	Fam220a.1
Fads6	Fam234a
Fam111a	Fam43a
Fam126a	Fam71a
Fam161b	Fam83d
Fam174b	Far1
Fam210b	Fen1
Fam3c	Fgf21
Fam57b	Filip1l
Fam89a	Fjx1
Far2	Flnc
Fasn	Flrt3
Fbxo5	Foxc1
Fdft1	Foxm1
Fez1	Foxp1
Ffar4	Frat2
Fgf15	Ftx
Fitm2	Fxyd6
Flad1	Fzd7
Foxq1	Fzr1
Fsd2	G0s2
Fuca2	G2e3
Fut2	Gabarapl1
G6pdx	Gadd45a
Gab2	Gadd45g
Gale	Gas2l3
Gas2l1	Gata6
Gchfr	Gem
Gdpd2	Gjb2
Gdpd3	Gjb4
Ggh	Gm12216
Gid8	Gm12840
Gk	Gm13889
Gk5	Gm16196
Glrx	Gm1673
Gm10640	Gm17056
Gm12166	Gm17494
Gm12589	Gm17501
Gm13178	Gm19967
Gm13398	Gm20186
Gm14137	Gm26532
Gm15635	Gm26802
Gm28588	Gm26917
Gm3336	Gm34455
Gm33432	Gm42702
Gm35696	Gm42717
Gm35986	Gm42937
Gm38910	Gm42941
Gm4208	Gm43189
Gm42711	Gm43260
Gm436	Gm43378
Gm43728	Gm43445
Gm438	Gm43813
Gm45518	Gm45184
Gm5538	Gm45716
Gm5617	Gm47775
Gm9944	Gm49041
Golga1	Gm49708
Gorasp1	Gm8251
Got1	Gm973
Gpam	Gmnn
Gpat3	Gpnmb
Gpd1	Grasp
Gpr157	Grb14
Gpt	Gskip
Gpt2	Gtf2b
Gramd1c	H19
Gramd4	H2-Q7
Grhl1	Has2
Gsdma	Hbegf
Gsg1l	Heg1
Gsta2	Hells
Gsta4	Hes1
Gstp3	Hirip3
Gyg	Hist1h1a
Hacl1	Hist1h1c
Hal	Hist1h1d
Hdhd3	Hist1h1e
Hebp1	Hist1h2bc
Hebp2	Hist1h3d
Herpud1	Hk2
Hibch	Hmgcs2
Hilpda	Hmmr
Hist1h1b	Hmox1
Hist1h2ae	Hoxa5
Hist1h2ap	Hoxa9
Hist1h3c	Hoxb9
Hjurp	Hoxc13
Hlcs	Hoxc8
Hmgcl	Hoxc9
Hmgcr	Hpgds
Hopx	Hsd11b2
Hpcal1	Hspa2
Hsbp1l1	Hspb8
Hsd11b1	Hsph1
Hsd17b2	Htra1
Hsd17b7	Hyal2
Hsd3b6	Hyls1
Ide	Ibtk
Ikzf2	Icam1
Il13ra2	Id2
Il1f5	Id4
Il1f8	Ier5l
Insig1	Ifi27l2a
Ipmk	Ifih1
Iqgap2	Igfbp2
Irf8	Igfbp5
Irs1	Igfbp7
Isg20	Ikzf4
Itga7	Ina
Ivd	Incenp
Kcnk1	Iqgap3
Khdrbs3	Irf1
Kifc3	Irs2
Klhl2	Isg15
Klhl25	Itih5
Klk5	Itm2a
Klk6	Kcne1l
Klk7	Kcne4
Klk8	Kcnj13
Krt10	Kctd12
Krt23	Kdm7a
Krt6a	Kif11
Krtap8-1	Kif14
Kyat1	Kif15
Kyat3	Kif18a
Larp1b	Kif18b
Ldah	Kif1c
Lhfpl4	Kif20a
Lhpp	Kif20b
Liph	Kif22
Lmbrd2	Kif23
Lonp2	Kif26a
Loxl2	Kif2c
Lpin1	Kif4
Lrr1	Kifc1
Lrrc28	Kitl
Lss	Klf2
Ly6g6c	Klf3
Ly6g6e	Klf7
Lyst	Klf9
Mal2	Knl1
Mansc1	Knstrn
Map1b	Kpna2
Mbnl3	Krt27
Mboat2	Krt7
Mboat7	Krt73
Mc5r	Krt77
Mcm10	Krt80
Mcrip2	Krtap17-1
Me1	Lad1
Metrnl	Lamc2
Mettl7b	Lbh
Mfng	Lbp
Mfsd2a	Lcn2
Mfsd7a	Lgals1
Mgll	Lgalsl
Mid1ip1	Lgr5
Miga2	Lhx2
Mir22hg	Lig1
Mme	Lmcd1
Mocos	Lockd
Mocs2	Lrrfip1
Mospd1	Lsmem1
Mospd2	Lxn
Msrb3	Ly6e
Mst1	Lypd3
Mtus1	Mab21l4
Muc15	Mad2l1
Mvd	Maf
Mvk	Mafb
Mybl2	Maff
Myh11	Malt1
Myh14	Map3k8
Mylk	Matn4
Naaladl2	Mbd1
Nadk	Mcm2
Napepld	Mcm3
Nectin4	Mcm5
Neil3	Mdk
Nfe2l3	Medag
Nomo1	Melk
Notch3	Mfap2
Nrarp	Mfn2
Nrcam	Mfsd14b
Nrg4	Miip
Nrp2	Mir100hg
Nsdhl	Mirt1
Nt5e	Mis18a
Nucb2	Mis18bp1
Nudt17	Mitf
Nupr1	Mki67
Optn	Mknk2
Osbpl1a	Mmd
Osbpl2	Mpzl3
Osbpl3	Msx1
Osgin1	Mt2
Padi4	Mxd1
Pag1	Mxd3
Pak3	Myadm
Panx3	Myc
Papss2	Mycn
Paqr5	Myzap
Pbld1	Nabp1
Pcca	Nav3
Pccb	Ncald
Pcdh1	Ncapd2
Pcdh10	Ncapd3
Pctp	Ncapg
Pcx	Ncapg2
Pcyt2	Ncaph
Pde5a	Ncoa4
Pdss1	Ndc80
Pdxk	Nde1
Pdzd2	Ndrg1
Pdzk1	Ndufa4l2
Pea15a	Nebl
Pex11a	Nek2
Pex11g	Neurl3
Pex13	Nfil3
Pex16	Nfkbiz
Pex19	Nim1k
Pex3	Nlrp10
Pex5	Noct
Pglyrp4	Nppc
Phyh	Nr4a1
Pkp2	Nrm
Pla2g2e	Nsg1
Pla2g4b	Nuak1
Pla2g4e	Nubpl
Pla2g6	Nuf2
Pla2r1	Nusap1
Plaat3	Ocln
Plcb4	Odc1
Plcg2	Olr1
Plekhm2	Ovol1
Plin4	Ovol2
Plpp1	Oxsm
Plpp6	Pakap.1
Pmvk	Paqr7
Pnpla1	Pard6b
Pnpla2	Pbk
Pnpla5	Pcbd1
Pold4	Pcdh20
Pon3	Pcdh9
Por	Pclaf
Pparg	Pde4b
Ppt2	Pde4d
Pqlc2	Pdgfb
Prlr	Pdk3
Proca1	Pdk4
Prr5l	Pdpn
Prss22	Penk
Prss8	Pfkfb3
Psapl1	Pgf
Ptpn18	Phkb
Pusl1	Phlda1
Pxmp4	Phlda2
Qdpr	Pif1
Qsox1	Pim1
Rab11fip1	Pimreg
Rab27a	Pla2g2f
Rad51	Pla2g7
Rad51ap1	Plat
Rarres1	Pld3
Rassf3	Plekhg1
Rbm47	Plk1
Rdh1	Plk3
Rdh10	Plk4
Rdh11	Plxdc2
Rdh12	Pms2
Rdh16	Pola1
Rdh9	Postn
Reep6	Pou3f1
Retn	Prc1
Retreg1	Prdm1
Rgs16	Prnp
Rhou	Prr13
Rhov	Prss23
Ripply3	Prxl2b
Rit1	Psrc1
Rmdn3	Ptch1
Rnase1	Ptdss2
Rnd2	Ptprk
Rnf125	Pwwp3b
Rnf128	Qrfp
Rnf207	Racgap1
Rnf5	Ralgds
Rora	Ramp1
Rrm2	Rangap1
Rtl8a	Rasd1
Rtl8b	Rasgef1b
Rufy3	Rasl11b
S100a1	Rassf10
S100a8	Rbpms
Sag	Rep15
Sbsn	Rflna
Sccpdh	Rgs2
Scd1	Rnase4
Scd2	Rnasel
Scd3	Rnd3
Sdr16c6	Rnf122
Sdr42e1	Rnf13
Sec11c	Rnf144b
Sec14l4	Rnf227
Secisbp2l	Robo2
Sel1l	Rrad
Selenoi	Rrm1
Serpina3b	S100a3
Serpinb1c	S100a4
Sgpp1	Samd5
Sgpp2	Sapcd2
Sh3glb2	Sbno2
Slc15a1	Scarb1
Slc16a13	Scin
Slc16a6	Scnn1b
Slc1a1	Scx
Slc1a4	Scyl2
Slc22a23	Selenop
Slc23a3	Sema3e
Slc25a1	Serinc2
Slc25a10	Serinc3
Slc25a20	Serpina11
Slc27a4	Serpina3n
Slc35e4	Serpina9
Slc35f5	Serpine1
Slc39a11	Serpine2
Slc45a3	Sfrp1
Slc46a2	Sftpc
Slc5a8	Sgms2
Slc6a14	Sgo1
Slc6a19	Sgo2a
Slc7a5	Sgpl1
Slc8b1	Shcbp1
Slc9a3r1	Shisa2
Smagp	Ska1
Smim5	Slc16a3
Smpd1	Slc1a3
Smpdl3a	Slc20a1
Snap91	Slc25a25
Snx13	Slc29a1
Soat1	Slc31a2
Sorbs1	Slc39a8
Spag1	Slc43a2
Sphk1	Slc48a1
Sphk2	Slc5a3
Spink5	Slc7a11
Spryd7	Slco3a1
Sptbn2	Slfn9
Sptlc1	Smad7
Sptlc3	Smc2
Sqle	Socs1
Srd5a1	Socs2
Srebf1	Sox11
Srebf2	Sox21
Srxn1	Spag5
St3gal5	Sparc
St8sia6	Spata7
Stard5	Spc24
Stimate	Spc25
Stx19	Spdl1
Sult2b1	Spint1
Sun2	Spns2
Syngr1	Spry1
Synm	Sqstm1
Tapbpl	Stap2
Tbc1d10c	Stard4
Tbc1d20	Stbd1
Tcf19	Steap4
Tcta	Swt1
Tex2	Syce2
Tex264	Syne1
Tgm2	Tacc1
Tgm5	Tacc3
Thrb	Tap2
Timp4	Tbx1
Tlcd1	Tchh
Tlcd2	Tent5a
Tm7sf2	Tent5b
Tmcc3	Tex15
Tmem100	Tgfb2
Tmem106b	Tgfbi
Tmem135	Tgoln1
Tmem139	Ticrr
Tmem150c	Tinagl1
Tmem159	Tiparp
Tmem164	Tk1
Tmem184a	Tlr2
Tmem189	Tmem108
Tmem229a	Tmem132a
Tmem45a	Tmem50b
Tmem45b	Tmprss4
Tmem56	Tnf
Tmem62	Tnfaip3
Tmem79	Tnfaip6
Tmem82	Tnfaip8l1
Tmem86a	Tnfrsf23
Tmem97	Tnfsf9
Tmprss11e	Tnk1
Tnfrsf11a	Top2a
Trim2	Tox3
Trp53inp2	Tpm1
Ttk	Tpx2
Ttn	Trim59
Ttyh2	Troap
Tuba8	Trps1
Uck1	Tsc22d2
Ugt1a6a	Tsix
Unc5b	Tspan33
Usp2	Tuba1a
Vat1	Tubb2a
Wfdc5	Tubb2b
Xbp1	Tubb6
Xkrx	Ube2c
Xylt2	Ube2g2
Zbtb7b	Ube2t
Zfp385b	Uhrf1
Zfp667	Ulbp1
Zfp750	Ung
Zfp872	Utp14b
Zfyve21	Vasn
	Vcan
	Vim
	Wbp2
	Wdr12
	Zbtb20
	Zdhhc5
	Zfand2a
	Zfp341
	Zfp367
	Zfp503

### Sheet: Sox9_targets_in_SG_trajectory
SG Trajectory
2200002D01Rik
4930438A08Rik
5031439G07Rik
AA986860
Abca12
Acacb
Acly
Acp6
Agpat2
Agpat4
Aktip
Aldh1a1
Ankrd35
Arl5a
Aspg
Asprv1
Atg9b
Bcas1
Bhlhe41
Bicdl1
Btd
Calml3
Cdr2
Cers4
Chd7
Clmp
Cnn3
Coq4
Cpe
Cpeb2
Creld1
Dhcr7
Dhrs7
Dusp18
Dusp4
Elovl4
Elovl5
Ephx3
Ermp1
Fam174b
Far2
Fdft1
Foxq1
Fut2
Gas2l1
Glrx
Gm12166
Golga1
Got1
Gpat3
Gpr157
Grhl1
Gsg1l
Gsta4
Hebp2
Hilpda
Hist1h3c
Hjurp
Hopx
Kcnk1
Klhl2
Klk5
Krt23
Krt6a
Lhfpl4
Lpin1
Lrr1
Mboat2
Metrnl
Mettl7b
Mfsd2a
Mocos
Mocs2
Mospd1
Msrb3
Muc15
Mvd
Napepld
Nfe2l3
Nrp2
Osbpl1a
Pag1
Paqr5
Pcca
Pdss1
Pdzd2
Pex3
Pla2r1
Pnpla1
Pon3
Por
Prr5l
Prss8
Psapl1
Rassf3
Rdh10
Rdh12
Reep6
Retreg1
Rhou
Rhov
Rnd2
Rnf5
Rrm2
Scd2
Scd3
Sgpp1
Sgpp2
Slc16a13
Slc1a4
Slc22a23
Slc25a1
Slc35e4
Slc39a11
Slc45a3
Slc6a19
Slc9a3r1
Smim5
Sorbs1
Sptlc1
Sptlc3
Sqle
Srd5a1
Srebf1
Srebf2
St8sia6
Sun2
Syngr1
Synm
Tmcc3
Tmem150c
Tmem164
Tmem45b
Tmem86a
Trim2
Vat1

### Sheet: Sox9_targets_down_uHFprog
uHF Progenitors (highlighted genes are part of the seb trajectory)
1700025G04Rik
Ablim1
Acaa2
Acbd6
Ackr3
Ackr4
Acly
Aco2
Acp5
Actl6a
Actn1
Actr1a
Ada
Adamts17
Adgrl2
Adk
Adsl
Aip
Ak2
Ak3
Ammecr1
Anapc5
Ankrd40
Ap1ar
Ap1m1
Ap2m1
Arf4
Arhgap18
Arhgap24
Arl5a
Atf1
Atf4
Atp1b3
Atp5j
Atpif1
Atxn10
B230219D22Rik
Banf1
Banp
Bicd2
Bnip3l
Boc
Bok
Btg2
Bub1b
Bzw1
C1qbp
Cables1
Cachd1
Cacybp
Calm1
Calm2
Calml3
Caprin1
Car12
Casz1
Cat
Ccar1
Ccdc3
Ccnb2
Ccnd1
Cd24a
Cd5
Cd9
Cdc27
Cdc42
Cdc42ep3
Cdca7
Cdk2ap1
Cdv3
Cebpb
Cenpf
Cers6
Cfap57
Cfl2
Chchd2
Chchd3
Chchd6
Chil1
Chordc1
Chst2
Clic4
Clstn1
Cnot6
Col8a1
Cops8
Coq7
Cox6a1
Cps1
Crim1
Crlf3
Crybg1
Csnk1g3
Csrp2
Cul4b
Dact2
Dcn
Dcp2
Ddit4
Degs1
Dhcr24
Dlc1
Dlk2
Dock8
Drap1
Dusp5
Dut
Dynll1
Eapp
Edn1
Edn2
Eea1
Efnb2
Efs
Egfr
Eif4a1
Eif4g2
Eif5
Elmo1
Enpp1
Ephb6
Epn2
Exosc7
Ezh2
Fabp5
Fam107b
Fam117b
Fam162a
Fam210a
Fam71a
Fgfbp1
Fnta
Fosb
Foxc1
Foxo1
Frmd4a
Frmd6
Ftsj1
Fubp1
Fzd7
G3bp1
Gadd45g
Gas1
Gcsam
Ggt6
Gins2
Gja1
Gjb4
Glul
Gm973
Gmds
Gnai3
Golim4
Grhl1
Grhl2
Gsk3b
Gsta4
Gtf2h5
Has2
Hccs
Heg1
Hibadh
Hipk2
Hmgb1
Hnrnpa2b1
Hnrnpa3
Hnrnpab
Hnrnpc
Hnrnpd
Hnrnpdl
Hnrnph3
Hnrnpk
Hnrnpl
Hnrnpu
Hsdl2
Hsp90aa1
Hsp90b1
Hspa5
Hspa9
Hunk
Id1
Id4
Idh1
Idh2
Igfbp5
Igsf3
Ilf2
Immp2l
Impact
Khdrbs1
Krt79
Lgals7
Lgalsl
Litaf
Lmna
Lmo4
Lrig1
Lsm6
Ltbp1
Maged1
Medag
Mfsd13a
Mgat2
Micu1
Mmd
Mocs2
Moxd1
Mpdz
Mpp7
Mrpl1
Mrpl13
Mrpl14
Msmo1
Msn
Mtdh
Mtf2
Mthfd1
Mtss1
Mycn
Nampt
Nap1l1
Ncam1
Nckap5
Ndufa2
Ndufb9
Nedd4
Nfatc1
Nfe2l3
Nfib
Nfyb
Nop56
Npm1
Nr3c1
Nras
Nrip1
Nrp2
Oat
Osbpl8
Oxct1
Parm1
Pclaf
Pcnp
Pcsk4
Pdss1
Pdzrn3
Peli2
Pfn2
Pgrmc2
Phlda1
Picalm
Plekha7
Plxdc1
Pole4
Polr2h
Polr2m
Ppa1
Ppie
Ppil1
Ppp2ca
Ppp4r2
Prdx1
Psd3
Psma7
Psmb3
Psmc3
Psmd14
Psmd2
Psph
Psrc1
Ptbp1
Ptma
Ptpn14
Ptprs
Qk
Rabggtb
Racgap1
Ranbp1
Rars
Rassf9
Rcbtb2
Rcl1
Rcor1
Reep3
Rflna
Rgs10
Rhob
Rnf5
Rnft1
Rnmt
Rock2
Ror1
Rps27l
Rreb1
Rrm1
S100a16
S100a6
Sar1a
Sdhc
Serpinb5
Serpine1
Setbp1
Sf3b4
Sfpq
Sfr1
Sgk1
Sgpp1
Sh2d4a
Shisa2
Sipa1l2
Slc16a1
Slc16a10
Slc16a7
Slc39a10
Smad1
Smarca5
Smim13
Smim15
Snrnp40
Sntb1
Snx3
Spag9
Sptssa
Sqle
Srebf2
Srp9
Srpk1
Srsf10
Srsf7
Ssb
Ssbp3
Ssr1
St8sia2
Stk25
Sugt1
Sulf2
Sumo1
Syncrip
Taldo1
Tardbp
Tatdn1
Tbx1
Tcerg1
Tcf3
Tcf4
Tcf7l2
Tecr
Thoc7
Timp3
Tkt
Tln2
Tmcc3
Tmem131l
Tmem185a
Tmsb10
Tob1
Tomm40
Tra2a
Tra2b
Trap1
Trim59
Trp63
Tsn
Tuba1b
Tubb2a
Ubac2
Ubb
Ubc
Ube2t
Uchl3
Ucp2
Uqcc2
Usp46
Usp9x
Utp14b
Utp6
Vat1
Vdr
Vmp1
Vps4b
Wdr82
Xrn2
Ybx1
Ywhab
Ywhag
Zbtb38
Zc3h15
Zfand5
Zfp148
Zfp266
Zfp326
Zfp407
Zmiz1
